# mTOR activation induces endolysosomal remodeling and nonclassical secretion of IL-32 via exosomes in inflammatory reactive astrocytes

**DOI:** 10.1101/2021.09.11.459904

**Authors:** Kun Leng, Brendan Rooney, Frank McCarthy, Wenlong Xia, Indigo V.L. Rose, Sophie Bax, Marcus Chin, Saeed Fathi, Kari A. Herrington, Manuel Leonetti, Aimee Kao, Stephen P.J. Fancy, Joshua E. Elias, Martin Kampmann

## Abstract

Astrocytes respond and contribute to neuroinflammation by adopting inflammatory reactive states. Although recent efforts have characterized the gene expression signatures associated with these reactive states, the cell biology underlying inflammatory reactive astrocyte phenotypes remains under-explored. Here, we used CRISPR-based screening in human iPSC-derived astrocytes to identify mTOR activation a driver of cytokine-induced endolysosomal system remodeling, manifesting as alkalinization of endolysosomal compartments, decreased autophagic flux, and increased exocytosis of certain endolysosomal cargos. Through endolysosomal proteomics, we identified and focused on one such cargo – IL-32, a disease-associated pro-inflammatory cytokine not present in rodents, whose secretion mechanism is not well understood. We found that IL-32 was partially secreted in extracellular vesicles likely to be exosomes. Furthermore, we found that IL-32 was involved in the polarization of inflammatory reactive astrocyte states, was upregulated in astrocytes in multiple sclerosis lesions, and preferentially co-localized with astrocytes in hypoxic-ischemic encephalopathy. We believe that our results advance our understanding of cell biological pathways underlying inflammatory reactive astrocyte phenotypes and identify potential therapeutic targets.
