## Supplementary File 1 for "mTOR activation induces endolysosomal remodeling and nonclassical secretion of IL-32 via exosomes in inflammatory reactive astrocytes": BRExp225h2_LC3IIquantification.xlsx

### Sheet: Shapes Table Export
Image Name	Channel	Target	CytokineTreatment	DrugTreatment	Name	Signal	Total	Area	Bkgnd.	Type	NormalizedSignal	Avg	SE	AutophagicFlux	SE
0002191_01	Chemi	LC3-II	Veh	0.1% DMSO	00001	0.000286341	0.000937223	280	2.32458e-06	Signal	0.000109521	0.000124351	1.72649e-05	0.00148893	0.000230492
0002191_01	Chemi	LC3-II	Veh	0.1% DMSO	00002	0.000256658	0.00090754	280	2.32458e-06	Signal	0.000104761
0002191_01	Chemi	LC3-II	Veh	0.1% DMSO	00003	0.000376582	0.00110257	280	2.5928e-06	Signal	0.000158771
0002191_01	Chemi	LC3-II	ITC	0.1% DMSO	00004	0.000587404	0.00142187	280	2.98023e-06	Signal	0.000305196	0.000297535	2.22346e-05	0.00049486	8.15049e-05
0002191_01	Chemi	LC3-II	ITC	0.1% DMSO	00005	0.000418603	0.00126141	280	3.01003e-06	Signal	0.000255769
0002191_01	Chemi	LC3-II	ITC	0.1% DMSO	00006	0.000644565	0.00179613	280	4.11272e-06	Signal	0.00033164
0002191_01	Chemi	LC3-II	Veh	100 nM Bafilomycin A	00007	0.00373435	0.00617862	352	6.94394e-06	Signal	0.00186818	0.00161328	0.000229845
0002191_01	Chemi	LC3-II	Veh	100 nM Bafilomycin A	00008	0.00353134	0.00622737	352	7.6592e-06	Signal	0.00181714
0002191_01	Chemi	LC3-II	Veh	100 nM Bafilomycin A	00009	0.0027377	0.00509804	352	6.70552e-06	Signal	0.00115454
0002191_01	Chemi	LC3-II	ITC	100 nM Bafilomycin A	00010	0.00212204	0.00390542	352	5.06639e-06	Signal	0.000919944	0.000792395	7.84134e-05
0002191_01	Chemi	LC3-II	ITC	100 nM Bafilomycin A	00011	0.00193483	0.0034979	352	4.44055e-06	Signal	0.000807643
0002191_01	Chemi	LC3-II	ITC	100 nM Bafilomycin A	00012	0.00172144	0.00289637	352	3.33786e-06	Signal	0.000649599
0002191_01	800	GAPDH	Veh	0.1% DMSO	00013	2.61449	2.78915	714	0.000244617	Signal
0002191_01	800	GAPDH	Veh	0.1% DMSO	00014	2.44994	2.68483	663	0.00035429	Signal
0002191_01	800	GAPDH	Veh	0.1% DMSO	00015	2.37185	2.66042	697	0.000414014	Signal
0002191_01	800	GAPDH	ITC	0.1% DMSO	00016	1.92468	2.15736	663	0.000350952	Signal
0002191_01	800	GAPDH	ITC	0.1% DMSO	00017	1.63665	1.8164	640	0.000280857	Signal
0002191_01	800	GAPDH	ITC	0.1% DMSO	00018	1.94357	2.17125	714	0.000318885	Signal
0002191_01	800	GAPDH	Veh	100 nM Bafilomycin A	00019	1.99893	2.21715	680	0.000320911	Signal
0002191_01	800	GAPDH	Veh	100 nM Bafilomycin A	00020	1.94335	2.27084	672	0.000487328	Signal
0002191_01	800	GAPDH	Veh	100 nM Bafilomycin A	00021	2.37125	2.59172	738	0.000298738	Signal
0002191_01	800	GAPDH	ITC	100 nM Bafilomycin A	00022	2.30671	2.55947	663	0.000381231	Signal
0002191_01	800	GAPDH	ITC	100 nM Bafilomycin A	00023	2.39565	2.67365	646	0.000430346	Signal
0002191_01	800	GAPDH	ITC	100 nM Bafilomycin A	00024	2.65001	2.87502	663	0.000339389	Signal
		CytokineTreatment	AutophagicFlux	SE	SE*1.96	CI_low	CI_high
		Veh	0.00148893	0.000230492	0.000451765	0.00103717	0.0019407
		ITC	0.00049486	8.15049e-05	0.00015975	0.000335111	0.00065461
