## Supplementary File 1 for "mTOR activation induces endolysosomal remodeling and nonclassical secretion of IL-32 via exosomes in inflammatory reactive astrocytes": BRExp225h1_pAKT_panAKT_quantification.xlsx

### Sheet: Shapes
Image Name	Channel	Name	Target	Blot	CytokineTreatment	DrugTreatment	Signal	Total	Area	Bkgnd.	Type	p-AKT/pan-AKT
0002127_01	800	00001	pan-AKT	1	Veh	DMSO	0.90453	1.05101	943	0.00015533	Signal
0002127_01	800	00002	pan-AKT	1	Veh	DMSO	0.887335	1.04126	864	0.000178158	Signal
0002127_01	800	00003	pan-AKT	1	Veh	DMSO	0.840449	1.00667	828	0.000200748	Signal
0002127_01	800	00004	pan-AKT	1	ITC	DMSO	0.79943	0.955187	828	0.000188112	Signal
0002127_01	800	00005	pan-AKT	1	ITC	DMSO	0.809048	0.963176	748	0.000206053	Signal
0002127_01	800	00006	pan-AKT	1	ITC	DMSO	0.838107	1.00988	900	0.000190854	Signal
0002127_01	800	00007	pan-AKT	1	Veh	100 nM Bafilomycin A1	0.851	1.02132	792	0.000215054	Signal
0002127_01	800	00008	pan-AKT	1	Veh	100 nM Bafilomycin A1	0.769796	0.959323	756	0.000250697	Signal
0002127_01	800	00009	pan-AKT	1	Veh	100 nM Bafilomycin A1	0.72108	0.924404	874	0.000232637	Signal
0002127_01	800	00010	pan-AKT	1	ITC	100 nM Bafilomycin A1	0.742858	0.924803	851	0.000213802	Signal
0002127_01	800	00011	pan-AKT	1	ITC	100 nM Bafilomycin A1	0.744591	0.913025	792	0.000212669	Signal
0002127_01	800	00012	pan-AKT	1	ITC	100 nM Bafilomycin A1	0.699255	0.874025	680	0.000257015	Signal
0002127_01	800	00013	pan-AKT	2	Veh	DMSO	1.00457	1.19967	897	0.000217497	Signal
0002127_01	800	00014	pan-AKT	2	Veh	DMSO	1.01817	1.25442	912	0.000259042	Signal
0002127_01	800	00015	pan-AKT	2	Veh	DMSO	0.924669	1.14154	792	0.000273824	Signal
0002127_01	800	00016	pan-AKT	2	ITC	DMSO	0.894246	1.13425	936	0.000256419	Signal
0002127_01	800	00017	pan-AKT	2	ITC	DMSO	0.953631	1.17566	925	0.000240028	Signal
0002127_01	800	00018	pan-AKT	2	ITC	DMSO	0.897455	1.10243	900	0.000227749	Signal
0002127_01	800	00019	pan-AKT	2	Veh	100 nM Bafilomycin A1	0.808809	1.05207	888	0.000273943	Signal
0002127_01	800	00020	pan-AKT	2	Veh	100 nM Bafilomycin A1	0.84964	1.06784	840	0.000259757	Signal
0002127_01	800	00021	pan-AKT	2	Veh	100 nM Bafilomycin A1	0.830928	1.07441	999	0.000243723	Signal
0002127_01	800	00022	pan-AKT	2	ITC	100 nM Bafilomycin A1	0.80416	1.02292	900	0.000243068	Signal
0002127_01	800	00023	pan-AKT	2	ITC	100 nM Bafilomycin A1	0.857703	1.06831	900	0.000234008	Signal
0002127_01	800	00024	pan-AKT	2	ITC	100 nM Bafilomycin A1	0.944119	1.08948	972	0.000149548	Signal
0002120_01	700	00001	p-AKT	1	Veh	DMSO	0.102568	1.40779	555	0.00235176	Signal	0.113393
0002120_01	700	00002	p-AKT	1	Veh	DMSO	0.132797	1.10476	462	0.00210381	Signal	0.149658
0002120_01	700	00003	p-AKT	1	Veh	DMSO	0.183695	1.05743	434	0.00201321	Signal	0.218568
0002120_01	700	00004	p-AKT	1	ITC	DMSO	0.181517	1.08386	448	0.00201416	Signal	0.227057
0002120_01	700	00005	p-AKT	1	ITC	DMSO	0.204983	1.24485	510	0.00203896	Signal	0.253363
0002120_01	700	00006	p-AKT	1	ITC	DMSO	0.180374	1.32102	561	0.00203323	Signal	0.215216
0002120_01	700	00007	p-AKT	1	Veh	100 nM Bafilomycin A1	0.132591	0.858576	350	0.00207424	Signal	0.155806
0002120_01	700	00008	p-AKT	1	Veh	100 nM Bafilomycin A1	0.1338	1.13506	495	0.00202274	Signal	0.173812
0002120_01	700	00009	p-AKT	1	Veh	100 nM Bafilomycin A1	0.188593	1.15096	476	0.00202179	Signal	0.261542
0002120_01	700	00010	p-AKT	1	ITC	100 nM Bafilomycin A1	0.222071	1.15847	455	0.00205803	Signal	0.298941
0002120_01	700	00011	p-AKT	1	ITC	100 nM Bafilomycin A1	0.198181	1.18604	480	0.00205803	Signal	0.266161
0002120_01	700	00012	p-AKT	1	ITC	100 nM Bafilomycin A1	0.226904	1.22001	462	0.00214958	Signal	0.324494
0002122_01	700	00001	p-AKT	2	Veh	DMSO	0.199224	1.51252	495	0.00265312	Signal	0.198318
0002122_01	700	00002	p-AKT	2	Veh	DMSO	0.155424	1.42407	496	0.00255775	Signal	0.15265
0002122_01	700	00003	p-AKT	2	Veh	DMSO	0.165453	1.523	528	0.00257111	Signal	0.178932
0002122_01	700	00004	p-AKT	2	ITC	DMSO	0.153553	1.44877	510	0.00253963	Signal	0.171712
0002122_01	700	00005	p-AKT	2	ITC	DMSO	0.234391	1.91056	665	0.00252056	Signal	0.245788
0002122_01	700	00006	p-AKT	2	ITC	DMSO	0.20808	1.5637	544	0.00249195	Signal	0.231856
0002122_01	700	00007	p-AKT	2	Veh	100 nM Bafilomycin A1	0.263832	1.72782	595	0.00246048	Signal	0.326198
0002122_01	700	00008	p-AKT	2	Veh	100 nM Bafilomycin A1	0.275658	1.60098	528	0.00251007	Signal	0.324441
0002122_01	700	00009	p-AKT	2	Veh	100 nM Bafilomycin A1	0.226936	1.60462	528	0.00260925	Signal	0.273112
0002122_01	700	00010	p-AKT	2	ITC	100 nM Bafilomycin A1	0.290417	1.5499	495	0.0025444	Signal	0.361143
0002122_01	700	00011	p-AKT	2	ITC	100 nM Bafilomycin A1	0.288038	1.52308	480	0.00257301	Signal	0.335825
0002122_01	700	00012	p-AKT	2	ITC	100 nM Bafilomycin A1	0.244112	1.5306	476	0.00270271	Signal	0.258561
