## Supplementary File 1 for "mTOR activation induces endolysosomal remodeling and nonclassical secretion of IL-32 via exosomes in inflammatory reactive astrocytes": BR_Exp225g_quantification.xlsx

### Sheet: Shapes
Image Name	Channel	Name	Blot	Stripping	Sample	Target	Treatment	Signal	Total	Area	Bkgnd.	Type
0001940_01	800	00002	Blot 1, top	None	1	LAMP1	Veh	1.62992	1.78409	660	0.000233591	Signal
0001940_01	800	00004	Blot 1, top	None	2	LAMP1	Veh	1.8393	1.98613	736	0.000199497	Signal
0001940_01	800	00006	Blot 1, top	None	3	LAMP1	Veh	1.95233	2.10537	704	0.000217378	Signal
0001940_01	800	00008	Blot 1, top	None	4	LAMP1	Veh	1.90975	2.06228	704	0.000216663	Signal
0001940_01	800	00010	Blot 1, top	None	5	LAMP1	Veh	1.97309	2.15541	759	0.000240207	Signal
0001940_01	800	00012	Blot 1, top	None	6	LAMP1	Veh	2.01304	2.22666	759	0.000281453	Signal
0001940_01	800	00014	Blot 1, top	None	7	LAMP1	ITC	1.65531	1.87319	759	0.000287056	Signal
0001940_01	800	00016	Blot 1, top	None	8	LAMP1	ITC	1.57647	1.81607	672	0.000356555	Signal
0001940_01	800	00018	Blot 1, top	None	9	LAMP1	ITC	1.55737	1.79386	704	0.000335932	Signal
0001940_01	800	00020	Blot 1, top	None	10	LAMP1	ITC	1.4979	1.72221	672	0.000333786	Signal
0001940_01	800	00022	Blot 1, top	None	11	LAMP1	ITC	1.57436	1.78686	736	0.000288725	Signal
0001940_01	800	00024	Blot 1, top	None	12	LAMP1	ITC	1.49786	1.67466	672	0.000263095	Signal
0001940_01	800	00026	Blot 1, bot	None	1	GAPDH	Veh	2.6595	2.80429	629	0.000230193	Signal
0001940_01	800	00028	Blot 1, bot	None	2	GAPDH	Veh	2.68779	2.914	608	0.000372052	Signal
0001940_01	800	00030	Blot 1, bot	None	3	GAPDH	Veh	2.77178	3.00181	646	0.000356078	Signal
0001940_01	800	00032	Blot 1, bot	None	4	GAPDH	Veh	2.75114	3.00415	684	0.000369906	Signal
0001940_01	800	00034	Blot 1, bot	None	5	GAPDH	Veh	2.81718	3.04313	646	0.00034976	Signal
0001940_01	800	00036	Blot 1, bot	None	6	GAPDH	Veh	2.81336	3.00311	646	0.000293732	Signal
0001940_01	800	00038	Blot 1, bot	None	7	GAPDH	ITC	2.66632	2.87825	624	0.000339627	Signal
0001940_01	800	00040	Blot 1, bot	None	8	GAPDH	ITC	2.47087	2.6079	629	0.000217855	Signal
0001940_01	800	00042	Blot 1, bot	None	9	GAPDH	ITC	2.37977	2.4801	702	0.000142932	Signal
0001940_01	800	00044	Blot 1, bot	None	10	GAPDH	ITC	2.01829	2.1786	555	0.000288844	Signal
0001940_01	800	00046	Blot 1, bot	None	11	GAPDH	ITC	2.08837	2.22993	540	0.000262141	Signal
0001940_01	800	00048	Blot 1, bot	None	12	GAPDH	ITC	2.42357	2.52206	629	0.000156581	Signal
0001940_01	700	00049	Blot 1, bot	None	1	p-S6	Veh	2.74194	8.6817	528	0.0112495	Signal
0001940_01	700	00051	Blot 1, bot	None	2	p-S6	Veh	2.11629	8.014	544	0.0108414	Signal
0001940_01	700	00053	Blot 1, bot	None	3	p-S6	Veh	1.98042	7.79719	544	0.0106926	Signal
0001940_01	700	00055	Blot 1, bot	None	4	p-S6	Veh	2.38898	7.74299	510	0.010498	Signal
0001940_01	700	00057	Blot 1, bot	None	5	p-S6	Veh	3.9588	9.55353	544	0.0102844	Signal
0001940_01	700	00059	Blot 1, bot	None	6	p-S6	Veh	2.7318	7.90681	510	0.0101471	Signal
0001940_01	700	00061	Blot 1, bot	None	7	p-S6	ITC	9.12868	14.6611	544	0.01017	Signal
0001940_01	700	00063	Blot 1, bot	None	8	p-S6	ITC	10.0002	15.358	510	0.0105057	Signal
0001940_01	700	00065	Blot 1, bot	None	9	p-S6	ITC	10.1662	15.4677	510	0.0103951	Signal
0001940_01	700	00067	Blot 1, bot	None	10	p-S6	ITC	10.1257	15.5391	525	0.0103111	Signal
0001940_01	700	00069	Blot 1, bot	None	11	p-S6	ITC	7.80612	13.0609	510	0.0103035	Signal
0001940_01	700	00071	Blot 1, bot	None	12	p-S6	ITC	11.6106	17.2466	540	0.010437	Signal
0001940_01	800	00074	Blot 2, top	None	1	pan-Akt	Veh	0.264758	0.364364	528	0.000188649	Signal
0001940_01	800	00076	Blot 2, top	None	2	pan-Akt	Veh	0.293209	0.408938	561	0.000206292	Signal
0001940_01	800	00078	Blot 2, top	None	3	pan-Akt	Veh	0.295085	0.422404	595	0.000213981	Signal
0001940_01	800	00080	Blot 2, top	None	4	pan-Akt	Veh	0.33691	0.464052	646	0.000196815	Signal
0001940_01	800	00082	Blot 2, top	None	5	pan-Akt	Veh	0.428956	0.570414	578	0.000244737	Signal
0001940_01	800	00084	Blot 2, top	None	6	pan-Akt	Veh	0.377544	0.516525	612	0.000227094	Signal
0001940_01	800	00086	Blot 2, top	None	7	pan-Akt	ITC	0.404827	0.574023	1036	0.000163317	Signal
0001940_01	800	00088	Blot 2, top	None	8	pan-Akt	ITC	0.472908	0.586501	612	0.000185609	Signal
0001940_01	800	00090	Blot 2, top	None	9	pan-Akt	ITC	0.462658	0.5492	544	0.000159085	Signal
0001940_01	800	00092	Blot 2, top	None	10	pan-Akt	ITC	0.412764	0.50588	594	0.00015676	Signal
0001940_01	800	00094	Blot 2, top	None	11	pan-Akt	ITC	0.398104	0.48938	544	0.000167787	Signal
0001940_01	800	00096	Blot 2, top	None	12	pan-Akt	ITC	0.439976	0.526837	576	0.0001508	Signal
0001953_01	700	00001	Blot 1, bot	1st strip	1	S6	Veh	21.9146	30.3477	684	0.0123291	Signal
0001953_01	700	00003	Blot 1, bot	1st strip	2	S6	Veh	18.5663	27.0747	665	0.0127945	Signal
0001953_01	700	00005	Blot 1, bot	1st strip	3	S6	Veh	18.9318	27.9734	700	0.0129166	Signal
0001953_01	700	00007	Blot 1, bot	1st strip	4	S6	Veh	19.4891	27.7651	648	0.0127716	Signal
0001953_01	700	00009	Blot 1, bot	1st strip	5	S6	Veh	26.8946	35.312	684	0.0123062	Signal
0001953_01	700	00011	Blot 1, bot	1st strip	6	S6	Veh	24.706	32.7941	648	0.0124817	Signal
0001953_01	700	00013	Blot 1, bot	1st strip	7	S6	ITC	24.3234	31.5284	630	0.0114365	Signal
0001953_01	700	00015	Blot 1, bot	1st strip	8	S6	ITC	24.724	31.9239	612	0.0117645	Signal
0001953_01	700	00017	Blot 1, bot	1st strip	9	S6	ITC	24.3515	31.2946	612	0.0113449	Signal
0001953_01	700	00019	Blot 1, bot	1st strip	10	S6	ITC	25.9957	33.2582	648	0.0112076	Signal
0001953_01	700	00021	Blot 1, bot	1st strip	11	S6	ITC	20.4739	27.1107	595	0.0111542	Signal
0001953_01	700	00023	Blot 1, bot	1st strip	12	S6	ITC	25.9773	33.1156	629	0.0113487	Signal
0001954_01	800	00002	Blot 2, bot	1st strip	1	GAPDH	Veh	3.93811	4.33224	840	0.000469208	Signal
0001954_01	800	00004	Blot 2, bot	1st strip	2	GAPDH	Veh	4.2614	4.59596	858	0.000389934	Signal
0001954_01	800	00006	Blot 2, bot	1st strip	3	GAPDH	Veh	4.19098	4.63829	902	0.000495911	Signal
0001954_01	800	00008	Blot 2, bot	1st strip	4	GAPDH	Veh	4.2351	4.92378	738	0.00093317	Signal
0001954_01	800	00010	Blot 2, bot	1st strip	5	GAPDH	Veh	5.38615	5.56185	1120	0.000156879	Signal
0001954_01	800	00012	Blot 2, bot	1st strip	6	GAPDH	Veh	5.0407	5.27814	1092	0.000217438	Signal
0001954_01	800	00014	Blot 2, bot	1st strip	7	GAPDH	ITC	4.71565	5.00762	975	0.000299454	Signal
0001954_01	800	00016	Blot 2, bot	1st strip	8	GAPDH	ITC	4.94217	5.20856	1026	0.000259638	Signal
0001954_01	800	00018	Blot 2, bot	1st strip	9	GAPDH	ITC	4.78338	4.89709	1036	0.000109762	Signal
0001954_01	800	00020	Blot 2, bot	1st strip	10	GAPDH	ITC	4.42408	4.53604	1036	0.000108063	Signal
0001954_01	800	00022	Blot 2, bot	1st strip	11	GAPDH	ITC	4.27338	4.40959	972	0.000140131	Signal
0001954_01	800	00024	Blot 2, bot	1st strip	12	GAPDH	ITC	4.96249	5.12621	1014	0.000161469	Signal

### Sheet: Sheet1
Target	Treatment	Signal
p-S6	Veh	2.74194
p-S6	Veh	2.11629
p-S6	Veh	1.98042
p-S6	Veh	2.38898
p-S6	Veh	3.9588
p-S6	Veh	2.7318
p-S6	ITC	9.12868
p-S6	ITC	10.0002
p-S6	ITC	10.1662
p-S6	ITC	10.1257
p-S6	ITC	7.80612
p-S6	ITC	11.6106
