## Supplementary Table 3 for "mTOR activation induces endolysosomal remodeling and nonclassical secretion of IL-32 via exosomes in inflammatory reactive astrocytes"

### Sheet: Sheet1
Gene list name	Astrocyte source	Biological condition and comparison	Species	Transcriptomic technology	Publication	Raw data accession	Analysis method
Barbar_ITC	hiPSC-derived	In vitro treatment with ITC vs vehicle	Human	Bulk RNA-seq	Barbar et al. (Neuron, 2020); PMID: 32485136	syn2186118	Biojupies
KrencikAstrocytes_ITC	hiPSC-derived	In vitro treatment with ITC vs vehicle	Human	Bulk RNA-seq	Krencik et al. (Nat Protoc, 2011); PMID: 22011653	GSE182307	DESeq2
LiAstrocytes_ITC	hiPSC-derived	In vitro treatment with ITC vs vehicle	Human	Bulk RNA-seq	Li et al. (Stem Cell Reports, 2018); PMID: 30269954	GSE182307	DESeq2
Perriot_IL1bTNF	hiPSC-derived	In vitro treatment with IL-1b+TNF vs vehicle	Human	Bulk RNA-seq	Perriot et al. (STAR Protoc, 2021); PMID: 34746863	GSE120411	Biojupies
TCWAstrocytes_ITC	hiPSC-derived	In vitro treatment with ITC vs vehicle	Human	Bulk RNA-seq	TCW et al. (Stem Cell Reports, 2017); PMID: 28757165	GSE182307	DESeq2
Yang_cortex_COVID19	Postmortem tissue	Acute severe COVID19 vs health controls	Human	Single-nucleus RNA-seq	Yang et al. (Nature, 2021); PMID: 34153974	GSE159812	Extracted astrocyte-specific DEGs from Supplementary Table 3
iAstrocytes_ITC	hiPSC-derived	In vitro treatment with ITC vs vehicle	Human	Bulk RNA-seq	Leng et al. (Nat Neursoci, 2022); PMID: 36303069	GSE182307	DESeq2
Gabitto_AD_Astro_1	Postmortem tissue	Alzheimer's disease clinico-pathological score (CPS) high vs. low	Human	Single-nucleus RNA-seq	Gabitto et al. (BioRxiv, 2024); https://doi.org/10.1101/2023.05.08.539485	SEA-AD.org	Extracted astrocyte-specific DEGs from Supplementary Table 5
Gabitto_AD_Astro_2	Postmortem tissue	Alzheimer's disease clinico-pathological score (CPS) high vs. low	Human	Single-nucleus RNA-seq	Gabitto et al. (BioRxiv, 2024); https://doi.org/10.1101/2023.05.08.539485	SEA-AD.org	Extracted astrocyte-specific DEGs from Supplementary Table 5
Gabitto_AD_Astro_3	Postmortem tissue	Alzheimer's disease clinico-pathological score (CPS) high vs. low	Human	Single-nucleus RNA-seq	Gabitto et al. (BioRxiv, 2024); https://doi.org/10.1101/2023.05.08.539485	SEA-AD.org	Extracted astrocyte-specific DEGs from Supplementary Table 5
Gabitto_AD_Astro_4	Postmortem tissue	Alzheimer's disease clinico-pathological score (CPS) high vs. low	Human	Single-nucleus RNA-seq	Gabitto et al. (BioRxiv, 2024); https://doi.org/10.1101/2023.05.08.539485	SEA-AD.org	Extracted astrocyte-specific DEGs from Supplementary Table 5
Gabitto_AD_Astro_5	Postmortem tissue	Alzheimer's disease clinico-pathological score (CPS) high vs. low	Human	Single-nucleus RNA-seq	Gabitto et al. (BioRxiv, 2024); https://doi.org/10.1101/2023.05.08.539485	SEA-AD.org	Extracted astrocyte-specific DEGs from Supplementary Table 5
Gabitto_AD_Astro_6-SEAAD	Postmortem tissue	Alzheimer's disease clinico-pathological score (CPS) high vs. low	Human	Single-nucleus RNA-seq	Gabitto et al. (BioRxiv, 2024); https://doi.org/10.1101/2023.05.08.539485	SEA-AD.org	Extracted astrocyte-specific DEGs from Supplementary Table 5
Radke_COVID19_Brainstem_Acute_Astrocyte1	Postmortem tissue	Acute COVID19 vs healthy controls	Human	Single-nucleus RNA-seq	Radke et al. (Nat Neurosci, 2024); PMID: 38366144	EGAS00001006442	Extracted astrocyte-specific DEGs from Supplementary Table 5
Radke_COVID19_Brainstem_Acute_Astrocyte2	Postmortem tissue	Acute COVID19 vs healthy controls	Human	Single-nucleus RNA-seq	Radke et al. (Nat Neurosci, 2024); PMID: 38366144	EGAS00001006442	Extracted astrocyte-specific DEGs from Supplementary Table 5
Radke_COVID19_Brainstem_Acute_Astrocyte3	Postmortem tissue	Acute COVID19 vs healthy controls	Human	Single-nucleus RNA-seq	Radke et al. (Nat Neurosci, 2024); PMID: 38366144	EGAS00001006442	Extracted astrocyte-specific DEGs from Supplementary Table 5
Radke_COVID19_Brainstem_Acute_Astrocyte4	Postmortem tissue	Acute COVID19 vs healthy controls	Human	Single-nucleus RNA-seq	Radke et al. (Nat Neurosci, 2024); PMID: 38366144	EGAS00001006442	Extracted astrocyte-specific DEGs from Supplementary Table 5
Lee_MS_Astrocyte0markers	Postmortem tissue	Multiple sclerosis and healthy controls; astrocyte subcluster vs all other astrocytes	Human	Single-nucleus RNA-seq	Lee et al. (Nature, 2024); https://doi.org/10.1038/s41586-024-07187-5	GSE180759 (Absinta et al.), PRJNA544731 (Schirmer et al.)	Extracted astrocyte subcluster DEGs from Supplementary Table 12
Lee_MS_Astrocyte1markers	Postmortem tissue	Multiple sclerosis and healthy controls; astrocyte subcluster vs all other astrocytes	Human	Single-nucleus RNA-seq	Lee et al. (Nature, 2024); https://doi.org/10.1038/s41586-024-07187-5	GSE180759 (Absinta et al.), PRJNA544731 (Schirmer et al.)	Extracted astrocyte subcluster DEGs from Supplementary Table 12
Lee_MS_Astrocyte2markers	Postmortem tissue	Multiple sclerosis and healthy controls; astrocyte subcluster vs all other astrocytes	Human	Single-nucleus RNA-seq	Lee et al. (Nature, 2024); https://doi.org/10.1038/s41586-024-07187-5	GSE180759 (Absinta et al.), PRJNA544731 (Schirmer et al.)	Extracted astrocyte subcluster DEGs from Supplementary Table 12
Lee_MS_Astrocyte3markers	Postmortem tissue	Multiple sclerosis and healthy controls; astrocyte subcluster vs all other astrocytes	Human	Single-nucleus RNA-seq	Lee et al. (Nature, 2024); https://doi.org/10.1038/s41586-024-07187-5	GSE180759 (Absinta et al.), PRJNA544731 (Schirmer et al.)	Extracted astrocyte subcluster DEGs from Supplementary Table 12
Lee_MS_Astrocyte4markers	Postmortem tissue	Multiple sclerosis and healthy controls; astrocyte subcluster vs all other astrocytes	Human	Single-nucleus RNA-seq	Lee et al. (Nature, 2024); https://doi.org/10.1038/s41586-024-07187-5	GSE180759 (Absinta et al.), PRJNA544731 (Schirmer et al.)	Extracted astrocyte subcluster DEGs from Supplementary Table 12
Lee_MS_Astrocyte5markers	Postmortem tissue	Multiple sclerosis and healthy controls; astrocyte subcluster vs all other astrocytes	Human	Single-nucleus RNA-seq	Lee et al. (Nature, 2024); https://doi.org/10.1038/s41586-024-07187-5	GSE180759 (Absinta et al.), PRJNA544731 (Schirmer et al.)	Extracted astrocyte subcluster DEGs from Supplementary Table 12
Anderson_SCI	In vivo	Spinal cord injury vs uninjured	Mouse	Ribotag bulk RNA-seq	Anderson et al. (Nature, 2016); PMID: 27027288	GSE76097	Extracted DEGs from Excel file of differential expression results between WT SCI vs WT uninjured mice downloaded from https://astrocyte.rnaseq.sofroniewlab.neurobio.ucla.edu/homesci
Clark_EAE_TcellConnectedAstros	Ex vivo FACS isolation; computationally defined astrocytes connected to T cells in peak EAE vs naïve animals	EAE vs naïve	Mouse	Single-cell RNA-seq	Clark et al. (Science, 2021); PMID: 33888612	GSE150858	Extracted DEGs from abf1230_data_s2.csv
Clark_EAE_astrocyteConnectedAstros	Ex vivo FACS isolation; computationally defined astrocytes connected to astrocytes in peak EAE vs naïve animals	EAE vs naïve	Mouse	Single-cell RNA-seq	Clark et al. (Science, 2021); PMID: 33888612	GSE150858	Extracted DEGs from abf1230_data_s6.csv
Clark_EAE_highVsLowInflammatoryScoreAstros	Ex vivo FACS isolation; computationally defined astrocytes with high vs low inflammatory score in peak EAE animals	EAE vs naïve	Mouse	Single-cell RNA-seq	Clark et al. (Science, 2021); PMID: 33888612	GSE150858	Extracted DEGs from abf1230_data_s3.csv
Clark_EAE_microgliaConnectedAstros	Ex vivo FACS isolation; ; computationally defined astrocytes connected to microglia in peak EAE vs naïve animals	EAE vs naïve	Mouse	Single-cell RNA-seq	Clark et al. (Science, 2021); PMID: 33888612	GSE150858	Extracted DEGs from abf1230_data_s4.csv
Guttenplan_ITC	Immunopanned	In vitro treatment with ITC vs vehicle	Mouse	Bulk RNA-seq	Guttenplan et al. (Nat Commun, 2020); PMID: 32719333	GSE143598	Extracted DEGs from GSE143598_wt_astro_vs_wt_rac_astro-ExpDiff.csv.gz on GEO
Hasel_ITC	Immunopanned	In vitro treatment with ITC vs vehicle	Rat	Bulk RNA-seq	Hasel et al. (Nat Neurosci, 2021); PMID: 34413515	GSE148612	Extracted DEGs induced by ITC from Supplementary Table 7
Hasel_LPS_24h_female	Ex vivo FACS isolation	Peripheral LPS injection vs saline	Mouse	Bulk RNA-seq	Hasel et al. (Nat Neurosci, 2021); PMID: 34413515	GSE148612	Extracted DEGs from Supplementary Table 1
Hasel_LPS_24h_male	Ex vivo FACS isolation	Peripheral LPS injection vs saline	Mouse	Bulk RNA-seq	Hasel et al. (Nat Neurosci, 2021); PMID: 34413515	GSE148612	Extracted DEGs from Supplementary Table 1
Hasel_LPS_3h	Ex vivo FACS isolation	Peripheral LPS injection vs saline	Mouse	Bulk RNA-seq	Hasel et al. (Nat Neurosci, 2021); PMID: 34413515	GSE148612	Extracted DEGs from Supplementary Table 1
Hasel_LPS_72h	Ex vivo FACS isolation	Peripheral LPS injection vs saline	Mouse	Bulk RNA-seq	Hasel et al. (Nat Neurosci, 2021); PMID: 34413515	GSE148612	Extracted DEGs from Supplementary Table 1
Hasel_LPS_snRNAseq_cluster3	Ex vivo FANS isolation; computationally defined cluster 3 astrocytes in LPS vs control animals	Peripheral LPS injection vs saline	Mouse	Single-nucleus RNA-seq	Hasel et al. (Nat Neurosci, 2021); PMID: 34413515	GSE148612	Extracted DEGs from Supplementary Table 6
Hasel_LPS_snRNAseq_cluster4	Ex vivo FANS isolation; computationally defined cluster 4 astrocytes in LPS vs control animals	Peripheral LPS injection vs saline	Mouse	Single-nucleus RNA-seq	Hasel et al. (Nat Neurosci, 2021); PMID: 34413515	GSE148612	Extracted DEGs from Supplementary Table 6
Hasel_LPS_snRNAseq_cluster5	Ex vivo FANS isolation; computationally defined cluster 5 astrocytes in LPS vs control animals	Peripheral LPS injection vs saline	Mouse	Single-nucleus RNA-seq	Hasel et al. (Nat Neurosci, 2021); PMID: 34413515	GSE148612	Extracted DEGs from Supplementary Table 6
Hasel_LPS_snRNAseq_cluster8	Ex vivo FANS isolation; computationally defined cluster 8 astrocytes in LPS vs control animals	Peripheral LPS injection vs saline	Mouse	Single-nucleus RNA-seq	Hasel et al. (Nat Neurosci, 2021); PMID: 34413515	GSE148612	Extracted DEGs from Supplementary Table 6
Itoh_EAE_cerebellum	In vivo	EAE vs naïve	Mouse	Ribotag bulk RNA-seq	Itoh et al. (PNAS, 2017); PMID: 29279367	GSE100330	Extracted astrocyte-specificDEGs from Dataset_S01
Itoh_EAE_cortex	In vivo	EAE vs naïve	Mouse	Ribotag bulk RNA-seq	Itoh et al. (PNAS, 2017); PMID: 29279367	GSE100330	Extracted astrocyte-specificDEGs from Dataset_S01
Itoh_EAE_hippocampus	In vivo	EAE vs naïve	Mouse	Ribotag bulk RNA-seq	Itoh et al. (PNAS, 2017); PMID: 29279367	GSE100330	Extracted astrocyte-specificDEGs from Dataset_S01
Itoh_EAE_opticNerve	In vivo	EAE vs naïve	Mouse	Ribotag bulk RNA-seq	Itoh et al. (PNAS, 2017); PMID: 29279367	GSE100330	Extracted astrocyte-specificDEGs from Dataset_S01
Itoh_EAE_spinalCord	In vivo	EAE vs naïve	Mouse	Ribotag bulk RNA-seq	Itoh et al. (PNAS, 2017); PMID: 29279367	GSE100330	Extracted astrocyte-specificDEGs from Dataset_S01
Zheng_MCAO	Ex vivo	EAE vs naïve	Mouse	Single-cell RNA-seq	Zheng et al. (J Cereb Blood Flow Metab, 2021); PMID: 34496660	GSE174574	Extracted astrocyte-specific DEGs from supplementary file sj-xlsx-3-jcb-10.1177_0271678x211026770.xlsx
